# Enriching human interactome with functional mutations to detect high-impact network modules underlying complex diseases

**DOI:** 10.1101/786798

**Authors:** Hongzhu Cui, Suhas Srinivasan, Dmitry Korkin

## Abstract

Progress in high-throughput -omics technologies moves us one step closer to the datacalypse in life sciences. In spite of the already generated volumes of data, our knowledge of the molecular mechanisms underlying complex genetic diseases remains limited. Increasing evidence shows that biological networks are essential, albeit not sufficient, for the better understanding of these mechanisms. The identification of disease-specific functional modules in the human interactome can provide a more focused insight into the mechanistic nature of the disease. However, carving a disease network module from the whole interactome is a difficult task. In this paper, we propose a computational framework, DIMSUM, which enables the integration of genome-wide association studies (GWAS), functional effects of mutations, and protein-protein interaction (PPI) network to improve disease module detection. Specifically, our approach incorporates and propagates the functional impact of non-synonymous single nucleotide polymorphisms (nsSNPs) on PPIs to implicate the genes that are most likely influenced by the disruptive mutations, and to identify the module with the greatest impact. Comparison against state-of-the-art seed-based module detection methods shows that our approach could yield modules that are biologically more relevant and have stronger association with the studied disease. We expect for our method to become a part of the common toolbox for disease module analysis, facilitating discovery of new disease markers.
