## Supplementary Table 1 for "Enriching human interactome with functional mutations to detect high-impact network modules underlying complex diseases"

### Sheet: Sheet1
Disease ID	Disease name	Category	No. of SNPs	Reference	Source
D1	Coronary artery disease	Cardiovascular	9455778	Nikpay et al., Nat Genet (2015)	http://www.cardiogramplusc4d.org/downloads/
D2	Diabetes mellitus - Type 2	Glycemic	7474782	Fuchsberger et al., Nat Genet (2016)	http://diagram-consortium.org/downloads.html
D3	Macular degeneration	Other	12023830	Fritsche et al., Nat Genet (2015)	http://csg.sph.umich.edu/abecasis/public/amd2015/
D4	Osteoporosis	Other	2478338	Estrada et al., Nat Genet (2012)	http://www.gefos.org/?q=content/data-release
D5	Alzheimer's disease	Neurodegenerative	7055881	Lambert et al., Nat Genet (2013)	http://www.pasteur-lille.fr/en/recherche/u744/igap/igap_download.php
D6	Rheumatoid arthritis	Immune	6446682	Okada et al., Nature (2014)	http://plaza.umin.ac.jp/~yokada/datasource/software.htm
D7	Bipolar disorder	Psychiatric	2427220	PGC, Nat Genet (2011)	http://www.med.unc.edu/pgc/downloads
D8	Schizophrenia	Psychiatric	9898078	Ripke et al., Nat Genet (2013)	http://www.med.unc.edu/pgc/downloads
