## Supplementary Table 2 for "Enriching human interactome with functional mutations to detect high-impact network modules underlying complex diseases"

### Sheet: D1
gene-symbol	gene-id	uniprot-id	gene-score
CELSR2	1952	Q9HCU4	5.57178e-08
PSRC1	84722	Q6PGN9	3.07834e-08
MYBPHL	343263	A2RUH7	2.06075e-06
KIAA1462	57608	Q9P266	1.68449e-06
LINC00841	283033	n/a	4.06512e-08
LOC100130539	100130539	B7Z368	2.04927e-09
ATP2B1	490	P20020	4.74218e-07
ADAMTS7	11173	Q9UKP4	9.50107e-08
MORF4L1	10933	Q9UBU8	4.89437e-08
SMARCA4	6597	P51532	1.87468e-09
LDLR	3949	P01130	4.06208e-12
LOC100630918	100630918	n/a	8.02378e-09
MAT2A	4144	P31153	9.08062e-09
GGCX	2677	P38435	8.24009e-09
VAMP8	8673	Q9BV40	6.26698e-09
VAMP5	10791	O95183	1.15667e-08
RNF181	51255	Q9P0P0	5.04881e-08
TMEM150A	129303	Q86TG1	9.00448e-08
USP39	10713	Q53GS9	4.23002e-07
C2orf68	388969	Q2NKX9	1.19142e-07
FAM117B	150864	Q6P1L5	4.37203e-07
ICA1L	130026	Q8NDH6	1.03506e-12
WDR12	55759	Q9GZL7	1e-12
ALS2CR8	79800	Q8N187	1e-12
NBEAL1	65065	Q6ZS30	6.69697e-11
FGD5	152273	Q6ZNL6	1.12844e-06
PHACTR1	221692	Q9C0D0	5.24293e-11
MGC34034	154089	n/a	6.49675e-07
TCF21	6943	O43680	1.12387e-06
AX747860	n/a	n/a	1.1071e-06
LPA	4018	P08519	5.57634e-08
MTAP	4507	Q13126	1e-12
C9orf53	51198	n/a	1e-12
CDKN2A	1029	P42771	1e-12
CDKN2B-AS1	100048912	n/a	1e-12
CDKN2B_AS	n/a	n/a	1e-12
ABO	28	P16442	6.10972e-08

### Sheet: D2
gene-symbol	gene-id	uniprot-id	gene-score
ZMIZ1	57178	Q9ULJ6	2.00991e-08
BC128552	n/a	n/a	3.1898e-09
AK124121	n/a	n/a	4.63739e-08
MARK2P9	100507674	n/a	5.09696e-08
IDE	3416	P14735	4.45283e-10
KIF11	3832	P52732	2.5332e-12
HHEX	3087	Q03014	1e-12
TCF7L2	6934	Q9NQB0	1e-12
KCNQ1	3784	P51787	9.67221e-10
KCNQ1OT1	10984	n/a	9.55329e-07
FAT3	120114	Q8TDW7	8.30658e-09
MTNR1B	4544	P49286	8.53878e-09
CCND2	894	P30279	2.56819e-07
MANSC4	100287284	A6NHS7	1.7953e-08
KLHL42	57542	Q9P2K6	1.7953e-08
RPSAP52	204010	n/a	4.52912e-09
HMGA2	8091	P52926	1.44924e-09
HMG20A	10363	Q9NP66	9.73648e-07
AK025664	n/a	n/a	9.73648e-07
LINGO1	84894	Q96FE5	1.80232e-07
UNC45A	55898	Q9H3U1	7.01464e-07
HDDC3	374659	Q8N4P3	2.26949e-06
RCCD1	91433	A6NED2	5.3087e-07
AK054837	n/a	n/a	5.69311e-07
PRC1	9055	O43663	4.30094e-07
PRC1-AS1	100507118	n/a	4.27866e-07
VPS33B	26276	Q9H267	3.02393e-07
AK055351	n/a	n/a	3.99142e-07
FTO	79068	Q9C0B1	1e-12
ZFP1	162239	Q6P2D0	2.5642e-07
CTRB2	440387	Q6GPI1	1.54505e-06
CTRB1	1504	P17538	1.78597e-06
HNF1B	6928	P35680	1.63659e-10
THADA	63892	Q6YHU6	1.16307e-08
PLEKHH2	130271	Q8IVE3	1.0311e-06
MIR4432	100616473	n/a	2.4465e-07
GRB14	2888	Q14449	3.06777e-07
LOC646736	646736	n/a	3.22647e-10
DQ583118	n/a	n/a	1.53941e-06
UBE2E2	7325	Q96LR5	1.63687e-10
MIR548AC	100616384	n/a	1.86623e-09
ADAMTS9	56999	Q9P2N4	3.16061e-09
ADAMTS9-AS2	100507098	n/a	2.37154e-09
MIR548A2	693126	n/a	2.38504e-09
IGF2BP2	10644	Q9Y6M1	1e-12
C3orf65	646600	n/a	1.28549e-10
LOC285484	285484	n/a	1.72238e-10
WFS1	7466	O76024	3.50426e-11
PPP2R2C	5522	Q9Y2T4	2.69579e-11
FBXW7	55294	Q969H0	9.10294e-07
DKFZP434I0714	54553	n/a	7.81e-07
TMEM154	201799	Q6P9G4	7.55321e-08
SLED1	643036	n/a	2.33686e-06
ANKH	56172	Q9HCJ1	2.32234e-06
SNORA47	677828	n/a	5.71682e-07
ZBED3-AS1	728723	n/a	1.28391e-07
YTHDC2	64848	Q9H6S0	1.96523e-06
RREB1	6239	Q92766	3.13097e-10
SSR1	6745	P43307	1.03597e-08
CAGE1	285782	Q8TC20	7.84774e-07
CDKAL1	54901	Q5VV42	1e-12
JAZF1	221895	Q86VZ6	2.30433e-08
JAZF1-AS1	100128081	n/a	2.36772e-09
FAM185A	222234	Q8N0U4	1.66851e-07
FBXL13	222235	Q8NEE6	3.17039e-07
AGPAT6	137964	Q86UL3	2.67285e-09
NKX6-3	157848	A6NJ46	9.40821e-10
ANK1	286	P16157	9.40821e-10
JB175081	n/a	n/a	5.28305e-10
SLC30A8	169026	Q8IWU4	7.27196e-14
MTAP	4507	Q13126	1.38938e-06
CDKN2A	1029	P42771	6.50609e-07
CDKN2B-AS1	100048912	n/a	6.74661e-08
CDKN2B_AS	n/a	n/a	5.19932e-07
TLE1	7088	Q04724	9.74573e-08

### Sheet: D3
gene-symbol	gene-id	uniprot-id	gene-score
ARHGAP21	57584	Q5T5U3	5.64717e-07
TACC2	10579	O95359	1e-12
BTBD16	118663	Q32M84	1e-12
PLEKHA1	59338	Q9HB21	1e-12
MIR3941	100500866	n/a	1e-12
BC041654	n/a	n/a	1e-12
ARMS2	387715	P0C7Q2	1e-12
HTRA1	5654	Q92743	1e-12
DMBT1	1755	Q9UGM3	1e-12
LIPC	3990	P11150	3.35537e-10
AX747251	n/a	n/a	2.68117e-09
CYP1A2	1544	P05177	8.5664e-07
SLC12A3	6559	P55017	4.01666e-11
HERPUD1	9709	Q15011	1e-12
CETP	1071	P11597	1e-12
NLRC5	84166	Q86WI3	1e-12
CTRB2	440387	Q6GPI1	8.98119e-09
CTRB1	1504	P17538	1.32111e-09
BCAR1	9564	P56945	7.42948e-10
DQ585914	n/a	n/a	1.29893e-06
DQ600693	n/a	n/a	1.81822e-06
DQ594789	n/a	n/a	1.81822e-06
DQ581055	n/a	n/a	1.2036e-06
DQ576370	n/a	n/a	1.20971e-06
DQ575512	n/a	n/a	1.20971e-06
DQ590016	n/a	n/a	1.20971e-06
DQ599370	n/a	n/a	7.30193e-07
DQ592825	n/a	n/a	7.39299e-07
DQ598642	n/a	n/a	4.45551e-07
KRT18P55	284085	n/a	1.04866e-07
TNFAIP1	7126	Q13829	1.68839e-06
POLDIP2	26073	Q9Y2S7	1.91968e-06
SARM1	23098	Q6SZW1	8.99704e-07
SEBOX	645832	Q9HB31	1.88105e-06
VTN	7448	P04004	1.39425e-06
SLC46A1	113235	Q96NT5	5.77678e-07
FSCN2	25794	O14926	7.07667e-08
C17orf70	80233	Q0VG06	2.7368e-08
NPLOC4	55666	Q8TAT6	4.87943e-10
PDE6G	5148	P18545	8.8729e-09
CCDC137	339230	Q6PK04	2.11801e-07
GRIN3B	116444	O60391	2.07426e-06
FLJ00277	n/a	n/a	1.97427e-06
TMEM259	91304	Q4ZIN3	1.48456e-06
CNN2	1265	Q99439	4.12506e-07
ABCA7	10347	Q8IZY2	5.10303e-08
HMHA1	23526	Q92619	2.88435e-08
TNFSF14	8740	O43557	1.01843e-11
C3	718	P01024	1e-12
GPR108	56927	Q9NPR9	1e-12
TRIP10	9322	Q15642	1e-12
SH2D3A	10045	Q9BRG2	1e-12
PVRL2	5819	Q92692	1e-12
TOMM40	10452	O96008	1e-12
APOE	348	P02649	1e-12
APOC1	341	P02654	1e-12
APOC1P1	342	n/a	1e-12
APOC4-APOC2	100533990	n/a	4.65843e-08
APOC2	344	P02655	1.74598e-06
COL4A3	1285	Q01955	1.14182e-07
LOC654841	654841	n/a	2.07368e-07
ZNF335	63925	Q9H4Z2	2.73948e-08
MMP9	4318	P14780	1.48853e-08
SLC12A5	57468	Q9H2X9	9.76462e-08
PICK1	9463	Q9NRD5	1.13757e-07
SLC16A8	23539	O95907	6.26738e-08
BAIAP2L2	80115	Q6UXY1	3.89874e-07
ADAMTS9	56999	Q9P2N4	6.84765e-07
ADAMTS9-AS2	100507098	n/a	1.47373e-06
MIR548A2	693126	n/a	6.21011e-07
MIR548G	100313938	n/a	1.27496e-07
COL8A1	1295	P27658	2.05342e-07
TMEM30C	644444	n/a	3.79678e-07
TBC1D23	55773	Q9NUY8	1.1283e-08
NIT2	56954	Q9NQR4	2.41334e-08
CCDC109B	55013	Q9NWR8	1e-12
CASP6	839	P55212	1e-12
PLA2G12A	81579	Q9BZM1	1e-12
CFI	3426	P05156	1.75426e-06
MOG	4340	Q16653	1.88547e-06
ATAT1	79969	Q5SQI0	1.20793e-06
C6orf136	221545	Q5SQH8	4.14321e-08
DHX16	8449	O60231	1.0263e-08
PPP1R18	170954	Q6NYC8	1.46517e-08
NRM	11270	Q8IXM6	2.43345e-08
MDC1	9656	Q14676	8.60381e-08
TUBB	203068	P07437	9.04018e-08
FLOT1	10211	O75955	5.10308e-07
IER3	8870	P46695	2.94737e-07
VARS2	57176	Q5ST30	3.45976e-07
SFTA2	389376	Q6UW10	1.84098e-08
DPCR1	135656	Q3MIW9	4.45011e-11
MUC21	394263	Q5SSG8	8.4488e-10
MUC22	100507679	E2RYF6	6.3461e-10
PSORS1C1	170679	Q9UIG5	4.26444e-09
CDSN	1041	Q15517	1.33306e-06
PSORS1C2	170680	Q9UIG4	1.44957e-10
CCHCR1	54535	Q8TD31	1e-12
TCF19	6941	Q9Y242	1e-12
PSORS1C3	100130889	n/a	1e-12
HCG27	253018	n/a	1e-12
MICB	4277	Q29980	1.56174e-06
MCCD1	401250	P59942	1.15118e-06
ATP6V1G2-DDX39B	100532737	n/a	6.35111e-07
SNORD117	692233	n/a	9.54865e-07
SNORD84	692199	n/a	5.61881e-07
ATP6V1G2	534	O95670	5.44513e-07
NFKBIL1	4795	Q9UBC1	7.45033e-08
LTA	4049	P01374	5.13467e-12
TNF	7124	P01375	1.0747e-12
LTB	4050	Q06643	1e-12
LST1	7940	O00453	1e-12
NCR3	259197	O14931	1e-12
AIF1	199	P55008	1e-12
PRRC2A	7916	P48634	1e-12
SNORA38	677820	n/a	1e-12
BAG6	7917	P46379	1e-12
APOM	55937	O95445	1e-12
C6orf47	57827	O95873	1e-12
GPANK1	7918	O95872	1e-12
CSNK2B	1460	P67870	1e-12
LY6G5B	58496	Q8NDX9	1e-12
LY6G5C	80741	Q5SRR4	1e-12
ABHD16A	7920	O95870	1e-12
MIR4646	100616230	n/a	1e-12
LY6G6F	259215	Q5SQ64	1e-12
LY6G6E	79136	n/a	1e-12
LY6G6D	58530	O95868	1e-12
LY6G6C	80740	O95867	1e-12
C6orf25	80739	O95866	1e-12
DDAH2	23564	O95865	1e-12
CLIC1	1192	O00299	1e-12
MSH5-SAPCD1	100532732	n/a	1e-12
VWA7	80737	Q9Y334	1e-12
VARS	7407	P26640	1e-12
LSM2	57819	Q9Y333	1e-12
HSPA1A	3303	P0DMV8	1e-12
AK298056	n/a	n/a	1e-12
C6orf48	50854	Q9UBA6	1e-12
SNORD48	26801	n/a	1e-12
SNORD52	26797	n/a	1e-12
NEU1	4758	Q99519	1e-12
SLC44A4	80736	Q53GD3	1e-12
EHMT2	10919	Q96KQ7	1e-12
C2	717	P06681	1e-12
CFB	629	P00751	1e-12
NELFE	7936	P18615	1e-12
MIR1236	100302242	n/a	1e-12
SKIV2L	6499	Q15477	1e-12
DOM3Z	1797	O77932	1e-12
C4B_2	100293534	P0C0L5	1e-12
C4A	720	P0C0L4	1e-12
CYP21A1P	1590	n/a	1e-12
TNXB	7148	P22105	1e-12
ATF6B	1388	Q99941	1e-12
PRRT1	80863	Q99946	1e-12
LOC100507547	100507547	n/a	1e-12
PPT2	9374	Q9UMR5	1e-12
PPT2-EGFL8	100532746	n/a	1e-12
EGFL8	80864	Q99944	1e-12
AGPAT1	10554	Q99943	1e-12
RNF5	6048	Q99942	1e-12
AGER	177	Q15109	1e-12
PBX2	5089	P40425	1e-12
GPSM3	63940	Q9Y4H4	1e-12
NOTCH4	4855	Q99466	1e-12
AK123889	n/a	n/a	1.62222e-09
HCG23	414764	n/a	4.10239e-08
BTNL2	56244	Q9UIR0	2.54215e-08
HLA-DRB5	3127	Q30154	1.33577e-08
HLA-DRB1	3123	Q5Y7A7	9.35518e-09
HLA-DRB6	3128	n/a	1.19154e-08
AK293020	n/a	n/a	1.37242e-08
HLA-DOB	3112	P13765	5.02594e-07
TAP2	6891	Q03519	2.07845e-07
AK097853	n/a	n/a	2.97876e-07
SPDYE3	441272	A6NKU9	3.71157e-09
PMS2P1	5379	A4D2B8	4.40804e-09
PILRB	29990	Q9UKJ0	3.92995e-09
PILRA	29992	Q9UKJ1	3.89285e-09
ZCWPW1	55063	Q9H0M4	3.72019e-09
MEPCE	56257	Q7L2J0	5.55411e-09
PPP1R35	221908	Q8TAP8	6.46372e-09
C7orf61	402573	Q8IZ16	8.6157e-09
TSC22D4	81628	Q9Y3Q8	8.08126e-09
NYAP1	222950	Q6ZVC0	1.05661e-08
BC061919	n/a	n/a	1.10594e-06
LOC100216546	100216546	n/a	3.20526e-07
SRPK2	6733	P78362	1.15039e-07
TGFBR1	7046	P36897	1.04166e-08

### Sheet: D4
gene-symbol	gene-id	uniprot-id	gene-score
BC113958	n/a	n/a	2.94981e-07
WLS	79971	Q5T9L3	8.2126e-08
MIR1262	100302279	n/a	3.33877e-12
JB175146	n/a	n/a	3.33877e-12
SOX6	55553	P35712	2.23596e-07
ATG13	9776	O75143	8.51218e-07
ARHGAP1	392	Q07960	8.38808e-07
ZNF408	79797	Q9H9D4	1.25555e-06
SP7	121340	Q8TDD2	1.9024e-06
TARBP2	6895	Q15633	1.76913e-06
NPFF	8620	O15130	1.90771e-06
ATF7	11016	P17544	7.75356e-07
LOC100652999	100652999	n/a	7.07536e-07
HOXC4	3221	P09017	1.67372e-06
MIR615	693200	n/a	1.34604e-06
MEOX1	4222	P50221	7.41696e-07
SOST	50964	Q9BQB4	4.10137e-08
LSM12	124801	Q3MHD2	9.97396e-09
G6PC3	92579	Q9BUM1	6.93229e-09
AX746969	n/a	n/a	9.06431e-09
HDAC5	10014	Q9UQL6	2.91358e-10
C17orf53	78995	Q8N3J3	1.10368e-10
ASB16	92591	Q96NS5	5.54568e-11
ASB16-AS1	339201	Q495Z4	5.73218e-11
C17orf65	n/a	n/a	6.67623e-11
TMUB2	79089	Q71RG4	4.2687e-11
ATXN7L3	56970	Q14CW9	4.92684e-11
UBTF	7343	P17480	8.80851e-11
SLC4A1	6521	P02730	1.74996e-07
PKDCC	91461	Q504Y2	3.09578e-07
GALNT3	2591	Q14435	1.45107e-09
IBSP	3381	P21815	1.04712e-08
MEF2C	4208	Q06413	3.06986e-07
AL050132	n/a	n/a	1e-12
CCDC170	80129	Q8IYT3	1e-12
ESR1	2099	P03372	1.0517e-11
C7orf76	401388	n/a	1e-12
LOC100506136	100506136	n/a	3.20108e-08
SHFM1	7979	P60896	6.44951e-08
WNT16	51384	Q9UBV4	8.73305e-08
FAM3C	10447	Q92520	1.47719e-06
LACTB2	51110	Q53H82	8.18831e-07
XKR9	389668	Q5GH70	7.26772e-07
TNFRSF11B	4982	O00300	1e-12
COLEC10	10584	Q9Y6Z7	1.01797e-08
LOC100272217	100272217	n/a	2.38886e-07
FUBP3	8939	Q96I24	3.97384e-07

### Sheet: D5
gene-symbol	gene-id	uniprot-id	gene-score
SPI1	6688	P17947	1.97377e-06
NDUFS3	4722	O75489	1.70079e-06
KBTBD4	55709	Q9NVX7	1.59182e-06
FAM180B	399888	Q6P0A1	1.08281e-06
MS4A3	932	Q96HJ5	2.92688e-08
MS4A2	2206	Q01362	4.87953e-09
MS4A6A	64231	Q9H2W1	9.45188e-11
MS4A4E	n/a	Q96PG1	5.90861e-11
MS4A4A	51338	Q96JQ5	2.78645e-09
MS4A6E	245802	Q96DS6	5.00922e-07
PICALM	8301	Q13492	5.21725e-11
HMHA1	23526	Q92619	3.30823e-07
POLR2E	5434	P19388	9.11972e-07
CEACAM22P	388550	n/a	3.74706e-07
IGSF23	147710	A1L1A6	2.73714e-10
PVR	5817	P15151	1e-12
MIR4531	100616355	n/a	7.7914e-09
CEACAM19	56971	Q7Z692	1e-12
CEACAM16	388551	Q2WEN9	1e-12
BCL3	602	P20749	1e-12
CBLC	23624	Q9ULV8	1e-12
BCAM	4059	P50895	1e-12
PVRL2	5819	Q92692	1e-12
TOMM40	10452	O96008	1e-12
APOE	348	P02649	1e-12
APOC1	341	P02654	1e-12
APOC1P1	342	n/a	1e-12
APOC4-APOC2	100533990	n/a	1e-12
APOC2	344	P02655	1e-12
CLPTM1	1209	O96005	1e-12
RELB	5971	Q01201	1e-12
CLASRP	11129	Q8N2M8	1e-12
ZNF296	162979	Q8WUU4	1.37753e-10
PPP1R37	284352	O75864	8.20033e-12
TRAPPC6A	79090	O75865	1e-12
EXOC3L2	90332	Q2M3D2	1e-12
MARK4	57787	Q96L34	2.53264e-08
AX746967	n/a	n/a	3.40885e-07
DMPK	1760	Q09013	1.69432e-06
BIN1	274	O00499	2.65693e-10
HBEGF	1839	Q99075	5.91697e-07
SLC4A9	83697	Q96Q91	2.51974e-07
BTNL2	56244	Q9UIR0	3.37596e-07
ZYX	7791	Q15942	1.63859e-10
EPHA1	2041	P21709	6.38889e-12
EPHA1-AS1	285965	n/a	1.21565e-07
TAS2R60	338398	P59551	1.04816e-09
CLU	1191	P10909	1.19808e-07

### Sheet: D6
Gene Symbol	Entrez Gene ID	Uniprot Accession	Gene Score
LOC100133445	100133445	n/a	7.62922e-07
TNFRSF14	8764	Q92956	3.68176e-07
FAM213B	127281	Q8TBF2	6.18165e-08
MMEL1	79258	Q495T6	6.20821e-08
TTC34	100287898	A8MYJ7	1.09065e-07
MTF1	4520	Q14872	8.27287e-07
MAGI3	260425	Q5TCQ9	1e-12
PHTF1	10745	Q9UMS5	1e-12
RSBN1	54665	Q5VWQ0	1e-12
PTPN22	26191	Q9Y2R2	1e-12
AP4B1-AS1	100287722	n/a	1e-12
BCL2L15	440603	Q5TBC7	1e-12
AP4B1	10717	Q9Y6B7	1e-12
DCLRE1B	64858	Q9H816	1e-12
BC036361	n/a	n/a	1e-12
HIPK1	204851	Q86Z02	1e-12
OLFML3	56944	Q9NRN5	1e-12
CD2	914	P06729	2.64579e-07
IL2RA	3559	P01589	6.64129e-07
RBM17	84991	Q96I25	1.07189e-08
PFKFB3	5209	Q16875	1.67394e-06
MIR3155A	100422989	n/a	8.86528e-07
MIR3155B	100628560	n/a	8.86528e-07
GATA3-AS1	399717	n/a	8.56678e-09
BC036297	n/a	n/a	8.49859e-09
GATA3	2625	P23771	8.50684e-09
ARID5B	84159	Q14865	1.4399e-08
DDX6	1656	P26196	1e-12
CXCR5	643	P32302	2.73108e-10
BCL9L	283149	Q86UU0	2.33282e-11
MIR4492	100616376	n/a	3.40716e-11
PMEL	6490	P40967	2.11052e-06
CDK2	1017	P24941	9.25697e-07
RAB5B	5869	P61020	1.28448e-06
SUOX	6821	P51687	9.58885e-07
IKZF4	64375	Q9H2S9	8.02459e-07
ERBB3	2065	P21860	1.59941e-06
PA2G4	5036	Q9UQ80	2.11215e-06
RPL41	6171	P62945	2.05888e-06
JA611266	n/a	n/a	1.00592e-06
OS9	10956	Q13438	1.06326e-06
AGAP2	116986	Q99490	3.31459e-07
AGAP2-AS1	100130776	n/a	3.17368e-07
TSPAN31	6302	Q12999	6.78063e-07
CDK4	1019	P11802	7.39409e-07
DM110804	n/a	n/a	8.71906e-07
2019-03-09	92979	Q86YJ5	1.23025e-06
COG6	57511	Q9Y2V7	3.38449e-08
MIR4305	100422940	n/a	2.2677e-07
RASGRP1	10125	O95267	1.18091e-07
TCAP	8557	O15273	1.83197e-06
PNMT	5409	P11086	1.7033e-06
PGAP3	93210	Q96FM1	1.34379e-06
ERBB2	2064	P04626	3.51284e-07
MIR4728	100616132	n/a	1.19398e-07
MIEN1	84299	Q9BRT3	5.16745e-08
GRB7	2886	Q14451	6.11182e-09
IKZF3	22806	Q9UKT9	2.81102e-09
ZPBP2	124626	Q6X784	8.42747e-09
GSDMB	55876	Q8TAX9	4.13777e-07
ORMDL3	94103	Q8N138	1.29606e-06
PTPN2	5771	P17706	1.92962e-11
ICAM4	3386	Q14773	9.59788e-07
ICAM5	7087	Q9UMF0	4.04931e-07
ZGLP1	100125288	P0C6A0	4.79318e-08
FDX1L	112812	Q6P4F2	1.95297e-08
BC018887	n/a	n/a	1.37452e-08
RAVER1	125950	Q8IY67	1.22407e-08
ICAM3	3385	P32942	4.46108e-09
TYK2	7297	P29597	2.92256e-08
KEAP1	9817	Q14145	6.265e-07
FLJ16341	400957	n/a	1.41096e-11
REL	5966	Q04864	7.39853e-12
PUS10	150962	Q3MIT2	1.10596e-06
SPRED2	200734	Q7Z698	1.0671e-08
AFF3	3899	P51826	7.70402e-07
BC105019	n/a	n/a	1.1143e-08
NAB1	4664	Q13506	4.22987e-07
STAT1	6772	P42224	7.72372e-07
STAT4	6775	Q14765	6.44089e-07
CD28	940	P10747	4.5909e-09
CTLA4	1493	P16410	1e-12
ICOS	29851	Q9Y6W8	8.54915e-11
SLC12A5	57468	Q9H2X9	2.50778e-07
NCOA5	57727	Q9HCD5	6.62744e-11
CD40	958	P25942	3.16558e-11
TMPRSS3	64699	P57727	8.58411e-08
UBASH3A	53347	P57075	3.44853e-08
RPL3	6122	P39023	5.59076e-08
SNORD43	26807	n/a	4.33761e-08
MIR3714	100500913	n/a	1.2975e-06
ADAD1	132612	Q96M93	1.72825e-06
IL2	3558	P60568	1.76669e-06
ANKRD55	79722	Q3KP44	4.0369e-08
OR2B6	26212	P58173	1.3261e-07
ZSCAN9	7746	O15535	1.46788e-07
ZKSCAN4	387032	Q969J2	8.60689e-12
NKAPL	222698	Q5M9Q1	1e-12
ZSCAN26	7741	Q16670	4.21774e-12
PGBD1	84547	Q96JS3	2.59455e-11
ZSCAN31	64288	Q96LW9	2.9824e-11
ZKSCAN3	80317	Q9BRR0	8.51191e-10
ZSCAN12	9753	O43309	1.87622e-09
ZSCAN23	222696	Q3MJ62	2.9672e-10
GABBR1	2550	Q9UBS5	1.48326e-13
MOG	4340	Q16653	4.91251e-12
ZFP57	346171	Q9NU63	2.35456e-12
HLA-F	3134	P30511	1e-12
HLA-F-AS1	285830	n/a	1.74194e-12
IFITM4P	340198	n/a	6.13405e-08
HCG4	54435	n/a	2.11762e-07
LOC554223	554223	n/a	2.11762e-07
HLA-G	3135	P17693	6.00631e-14
HLA-H	3136	P01893	6.00631e-14
HLA-J	3137	n/a	5.59552e-14
AK097625	n/a	n/a	5.59552e-14
HCG4B	80868	n/a	5.59552e-14
BC035647	n/a	n/a	9.81437e-14
AK309533	n/a	n/a	4.61853e-14
HCG9	10255	n/a	5.87308e-14
HCG22	285834	E2RYF7	1e-15
C6orf15	29113	Q6UXA7	1e-12
PSORS1C1	170679	Q9UIG5	1e-12
CDSN	1041	Q15517	1e-12
PSORS1C2	170680	Q9UIG4	1e-12
CCHCR1	54535	Q8TD31	1e-12
TCF19	6941	Q9Y242	1e-12
PSORS1C3	100130889	n/a	1e-12
HCG27	253018	n/a	1e-15
MICA	100507436	Q29983	1e-12
HCP5	10866	Q6MZN7	1e-12
PMSP	n/a	n/a	1e-12
HCG26	352961	n/a	1e-12
MICB	4277	Q29980	1e-12
MCCD1	401250	P59942	1e-12
ATP6V1G2-DDX39B	100532737	n/a	1e-12
SNORD117	692233	n/a	1e-12
SNORD84	692199	n/a	1e-12
ATP6V1G2	534	O95670	1e-12
NFKBIL1	4795	Q9UBC1	1e-12
LTA	4049	P01374	1e-12
TNF	7124	P01375	1e-12
LTB	4050	Q06643	1e-12
LST1	7940	O00453	1e-12
NCR3	259197	O14931	1e-12
AIF1	199	P55008	1.28675e-13
PRRC2A	7916	P48634	9.65894e-15
SNORA38	677820	n/a	1e-12
BAG6	7917	P46379	7.62723e-14
ABHD16A	7920	O95870	7.08322e-14
MIR4646	100616230	n/a	3.58602e-14
LY6G6F	259215	Q5SQ64	5.81757e-14
LY6G6E	79136	n/a	7.08322e-14
LY6G6D	58530	O95868	5.81757e-14
LY6G6C	80740	O95867	5.81757e-14
C6orf25	80739	O95866	5.81757e-14
DDAH2	23564	O95865	5.81757e-14
CLIC1	1192	O00299	5.81757e-14
MSH5-SAPCD1	100532732	n/a	6.55032e-14
VWA7	80737	Q9Y334	1e-12
VARS	7407	P26640	1e-12
LSM2	57819	Q9Y333	1e-12
HSPA1A	3303	P0DMV8	9.65894e-15
AK298056	n/a	n/a	9.65894e-15
C6orf48	50854	Q9UBA6	1e-12
SNORD48	26801	n/a	1e-12
SNORD52	26797	n/a	1e-12
NEU1	4758	Q99519	1e-12
SLC44A4	80736	Q53GD3	1e-12
EHMT2	10919	Q96KQ7	1e-12
C2	717	P06681	1e-12
CFB	629	P00751	1e-12
NELFE	7936	P18615	1e-12
MIR1236	100302242	n/a	1e-12
SKIV2L	6499	Q15477	1e-12
DOM3Z	1797	O77932	1e-12
C4B_2	100293534	P0C0L5	1.21125e-13
C4A	720	P0C0L4	1.46327e-13
CYP21A1P	1590	n/a	1e-12
TNXB	7148	P22105	1e-12
ATF6B	1388	Q99941	1e-12
PRRT1	80863	Q99946	1e-12
LOC100507547	100507547	n/a	1e-12
PPT2	9374	Q9UMR5	1.93179e-14
PPT2-EGFL8	100532746	n/a	1.93179e-14
BTNL2	56244	Q9UIR0	1e-12
HLA-DRA	3122	P01903	1e-12
HLA-DRB5	3127	Q30154	1e-12
HLA-DRB1	3123	Q5Y7A7	1e-12
HLA-DRB6	3128	n/a	1e-12
AK293020	n/a	n/a	1e-12
HLA-DQA1	3117	P01909	1e-12
HLA-DQB1	3119	P01920	1e-12
HLA-DQB2	3120	P05538	7.03881e-14
HLA-DOB	3112	P13765	1e-12
TAP2	6891	Q03519	1e-12
PSMB8	5696	P28062	1e-12
LOC100507463	100507463	n/a	1e-12
TAP1	6890	Q03518	1e-12
PSMB9	5698	P28065	1e-12
LOC100294145	100294145	n/a	1e-12
HLA-DMB	3109	P28068	9.29257e-14
HLA-DMA	3108	P28067	1e-12
BRD2	6046	P25440	1.54765e-13
HLA-DOA	3111	P06340	1e-12
HLA-DPB2	3116	n/a	1e-12
COL11A2	1302	P13942	1e-12
RXRB	6257	P28702	1e-12
JA611279	n/a	n/a	1e-12
SLC39A7	7922	Q92504	1e-12
HSD17B8	7923	Q92506	1e-12
MIR219-1	407002	n/a	1e-12
RING1	6015	Q06587	1e-12
HCG25	414765	n/a	8.10463e-15
VPS52	6293	Q8N1B4	1.16573e-14
RPS18	6222	P62269	6.08402e-14
B3GALT4	8705	O96024	6.08402e-14
WDR46	9277	O15213	6.08402e-14
PFDN6	10471	O15212	6.08402e-14
RGL2	5863	O15211	6.08402e-14
NGS-17	n/a	n/a	6.08402e-14
TAPBP	6892	O15533	6.08402e-14
DAXX	1616	Q9UER7	6.08402e-14
KIFC1	3833	Q9BW19	6.01741e-14
BC146941	n/a	n/a	5.29576e-14
PHF1	5252	O43189	6.01741e-14
CUTA	51596	O60888	6.01741e-14
SYNGAP1	8831	Q96PV0	1e-12
MIR5004	100847012	n/a	8.91509e-14
BAK1	578	Q16611	2.2763e-11
GGNBP1	449520	Q5YKI7	1.93956e-12
LINC00336	401253	Q6ZUF6	1e-12
ITPR3	3710	Q14573	1e-12
SBP1	n/a	n/a	1e-12
MNF1	84300	Q9BRT2	1e-12
IP6K3	117283	Q96PC2	1e-12
LEMD2	221496	Q8NC56	1e-12
MLN	4295	P12872	1e-12
DQ591368	n/a	n/a	4.33209e-12
DQ588775	n/a	n/a	4.3574e-12
DQ575620	n/a	n/a	1.26941e-11
DQ574302	n/a	n/a	1.63966e-11
DQ582547	n/a	n/a	1.17085e-10
DQ574483	n/a	n/a	1.31638e-10
DQ593162	n/a	n/a	2.57948e-10
DQ597035	n/a	n/a	3.11019e-10
DQ588564	n/a	n/a	3.11019e-10
DQ595963	n/a	n/a	3.11019e-10
DQ587023	n/a	n/a	4.57621e-10
DQ601690	n/a	n/a	2.1609e-09
DQ576911	n/a	n/a	2.1609e-09
DQ577977	n/a	n/a	2.1609e-09
DQ575513	n/a	n/a	2.98397e-09
DQ573052	n/a	n/a	2.98397e-09
DQ577182	n/a	n/a	3.59773e-09
DQ584412	n/a	n/a	4.7894e-09
DQ584979	n/a	n/a	4.7894e-09
DQ582579	n/a	n/a	4.7894e-09
DQ589683	n/a	n/a	5.80384e-09
DQ593611	n/a	n/a	5.80384e-09
DQ594410	n/a	n/a	5.80384e-09
DQ582841	n/a	n/a	5.80816e-09
DQ575895	n/a	n/a	6.97102e-09
DQ575530	n/a	n/a	7.84183e-09
DQ575377	n/a	n/a	8.08302e-09
DQ586570	n/a	n/a	8.08302e-09
DQ593990	n/a	n/a	9.29583e-09
DQ573704	n/a	n/a	1.05445e-08
DQ570748	n/a	n/a	1.12761e-08
DQ599657	n/a	n/a	1.423e-08
DQ596290	n/a	n/a	1.61263e-08
DQ601334	n/a	n/a	1.61944e-08
DQ584108	n/a	n/a	3.35453e-08
DQ577931	n/a	n/a	3.35453e-08
DQ575305	n/a	n/a	5.57132e-08
DQ586699	n/a	n/a	6.68204e-08
DQ575290	n/a	n/a	6.68204e-08
DQ572560	n/a	n/a	6.77656e-08
DQ575175	n/a	n/a	1.29363e-07
DQ574159	n/a	n/a	1.56377e-07
DQ575062	n/a	n/a	1.56377e-07
DQ599837	n/a	n/a	1.75638e-07
DQ587590	n/a	n/a	4.41674e-07
DQ595081	n/a	n/a	4.21837e-07
DQ570026	n/a	n/a	8.69129e-07
DQ599581	n/a	n/a	9.92453e-07
DQ595416	n/a	n/a	1.40137e-06
DQ594337	n/a	n/a	1.84894e-06
LOC100507584	100507584	n/a	1.75646e-06
GPR31	2853	O00270	2.85297e-10
IRF5	3663	Q13568	1.49131e-09
TNPO3	23534	Q9Y5L0	6.24565e-11
TPI1P2	286016	n/a	9.11494e-10
MIR5708	100847056	n/a	1.18205e-06
BC014119	n/a	n/a	4.69034e-07
CCL21	6366	O00585	1.24007e-07
FAM205A	259308	Q6ZU69	3.1564e-08
LOC253039	253039	n/a	5.59383e-07
PHF19	26147	Q5T6S3	6.66891e-08
TRAF1	7185	Q13077	4.71965e-08
C5	727	P01031	1.67573e-06

### Sheet: D7
gene-symbol	gene-id	uniprot-id	gene-score
DDN	23109	O94850	1.97722e-07
PRKAG1	5571	P54619	1.22827e-07
KMT2D	8085	O14686	5.75318e-09
RHEBL1	121268	Q8TAI7	4.05354e-09
DQ589802	n/a	n/a	4.35988e-09
DHH	50846	O43323	4.35755e-08
LMBR1L	55716	Q6UX01	8.51134e-08
TUBA1B	10376	P68363	6.23365e-07
NFIX	4784	Q14938	1.84793e-06
PBRM1	55193	Q86U86	1.36018e-06
GNL3	26354	Q9BVP2	8.63839e-07
SNORD19	692089	n/a	8.35938e-07
SNORD19B	100113381	n/a	8.35938e-07
SNORD69	692109	n/a	8.33628e-07
GLT8D1	55830	Q68CQ7	8.84205e-07
SPCS1	28972	Q9Y6A9	8.89868e-07
NEK4	6787	P51957	4.32823e-07
ITIH1	3697	P19827	3.04255e-07
ITIH3	3699	Q06033	3.33034e-07
AX746575	n/a	n/a	3.62976e-07
ITIH4	3700	Q14624	4.5359e-07
MUSTN1	389125	Q8IVN3	7.56742e-07
TMEM110-MUSTN1	100526772	n/a	1.42781e-06
TMEM110	375346	Q86TL2	1.94274e-06
ATXN1	6310	P54253	3.46832e-07
SYNE1	23345	Q8NF91	2.67247e-08

### Sheet: D8
gene-symbol	gene-id	uniprot-id	gene-score
BC113958	n/a	n/a	1.5745e-06
BC041341	n/a	n/a	3.16277e-07
MIR137HG	400765	n/a	1.1863e-07
MIR2682	100616452	n/a	1.91193e-07
MIR137	406928	n/a	1.86817e-07
WBP1L	54838	Q9NX94	7.64489e-09
CYP17A1	1586	P05093	8.01644e-10
C10orf32-AS3MT	100528007	n/a	1.26865e-11
AS3MT	57412	Q9HBK9	1.3e-11
CNNM2	54805	Q9H8M5	6.28532e-10
NT5C2	22978	P49902	3.27148e-09
BC040734	n/a	n/a	6.4153e-09
SNX19	399979	Q92543	6.69433e-08
IGSF9B	22997	Q9UPX0	6.10754e-07
CACNA1C-AS4	100874234	n/a	2.40065e-09
CACNA1C-IT3	100874370	n/a	1.35203e-11
SUGP1	57794	Q8IWZ8	1.86531e-06
HEATR5B	54497	Q9P2D3	9.04453e-07
C2orf69	205327	Q8N8R5	2.96493e-07
TYW5	129450	A2RUC4	1.08709e-06
C2orf47	79568	Q8WWC4	1.62599e-06
SIRPB1	10326	Q5TFQ8	6.36472e-07
SOX2-OT	347689	n/a	3.41145e-07
BTN3A2	11118	P78410	1.90083e-07
LOC100507173	100507173	n/a	7.29022e-08
LOC100131289	100131289	n/a	1.80346e-08
HIST1H2BL	8340	Q99880	4.21392e-10
HIST1H3H	8357	P68431	4.17502e-10
HIST1H2AJ	8331	Q99878	3.8029e-10
HIST1H2BM	8342	Q99879	3.69599e-10
HIST1H4J	8363	P62805	2.50991e-10
FKSG63	n/a	n/a	2.509e-10
HIST1H4K	8362	P62805	3.17106e-10
HIST1H2AK	8330	P0C0S8	6.01264e-10
HIST1H2AL	8332	P0C0S8	2.01675e-09
HIST1H1B	3009	P16401	2.07916e-09
HIST1H3I	8354	P68431	2.03697e-09
HIST1H4L	8368	P62805	1.91943e-09
HIST1H3J	8356	P68431	3.44707e-09
HIST1H2AM	8336	P0C0S8	4.23913e-09
HIST1H2BO	8348	P23527	5.83894e-09
OR2B2	81697	Q9GZK3	4.25692e-08
OR2B6	26212	P58173	1.075e-06
LOC100129195	100129195	n/a	1.33931e-06
ZSCAN16	80345	Q9H4T2	1.57633e-06
ZKSCAN8	7745	Q15776	8.18012e-07
ZNF192P1	651302	n/a	4.34146e-07
TOB2P1	222699	n/a	6.35416e-09
ZSCAN9	7746	O15535	1.52485e-09
ZKSCAN4	387032	Q969J2	3.95764e-10
NKAPL	222698	Q5M9Q1	2.5216e-10
ZSCAN26	7741	Q16670	1.22708e-10
PGBD1	84547	Q96JS3	5.80049e-11
ZSCAN31	64288	Q96LW9	1.66416e-10
ZKSCAN3	80317	Q9BRR0	2.99112e-10
ZSCAN12	9753	O43309	9.14206e-10
ZSCAN23	222696	Q3MJ62	6.70807e-09
AK056211	n/a	n/a	5.08239e-07
LOC401242	401242	n/a	3.91513e-11
TRIM27	5987	P14373	5.96975e-09
OR5V1	81696	Q9UGF6	5.03033e-08
OR12D3	81797	Q9UGF7	3.37306e-07
OR12D2	26529	P58182	1.0611e-06
MOG	4340	Q16653	3.94677e-07
ZFP57	346171	Q9NU63	3.27546e-07
HLA-F	3134	P30511	3.75329e-09
HLA-F-AS1	285830	n/a	1.43781e-09
IFITM4P	340198	n/a	1.89268e-09
HCG4	54435	n/a	3.69612e-09
LOC554223	554223	n/a	3.40446e-09
TRIM31	11074	Q9BZY9	8.72393e-07
DQ580846	n/a	n/a	8.18249e-07
TRIM40	135644	Q6P9F5	2.18072e-07
TRIM10	10107	Q9UDY6	4.11029e-08
TRIM15	89870	Q9C019	2.03812e-07
TRIM26	7726	Q12899	3.77502e-08
HCG17	414778	n/a	2.8969e-12
HLA-L	3139	n/a	7.14405e-10
HCG18	414777	n/a	2.38293e-11
TRIM39	56658	Q9HCM9	4.40632e-08
TRIM39-RPP21	202658	n/a	9.46005e-08
RPP21	79897	Q9H633	1.49296e-07
C6orf136	221545	Q5SQH8	1.08006e-08
DHX16	8449	O60231	7.57628e-10
PPP1R18	170954	Q6NYC8	2.13491e-11
NRM	11270	Q8IXM6	2.06817e-11
MDC1	9656	Q14676	1.25677e-12
TUBB	203068	P07437	1e-12
FLOT1	10211	O75955	4.33479e-11
IER3	8870	P46695	4.90168e-11
AK098012	n/a	n/a	1.04207e-07
LST1	7940	O00453	4.2731e-07
NCR3	259197	O14931	1.46404e-07
AIF1	199	P55008	3.19617e-09
PRRC2A	7916	P48634	6.10672e-09
SNORA38	677820	n/a	2.75422e-09
BAG6	7917	P46379	2.86964e-08
APOM	55937	O95445	7.44814e-08
C6orf47	57827	O95873	5.39855e-08
GPANK1	7918	O95872	6.48003e-08
CSNK2B	1460	P67870	8.83986e-08
LY6G5B	58496	Q8NDX9	7.16704e-08
LY6G5C	80741	Q5SRR4	1.87962e-07
ABHD16A	7920	O95870	6.56542e-08
MIR4646	100616230	n/a	1.45614e-06
LY6G6F	259215	Q5SQ64	2.21759e-07
LY6G6E	79136	n/a	3.43221e-07
LY6G6D	58530	O95868	2.08605e-07
LY6G6C	80740	O95867	1.57525e-07
C6orf25	80739	O95866	1.05398e-07
DDAH2	23564	O95865	4.84732e-08
CLIC1	1192	O00299	4.15793e-08
MSH5-SAPCD1	100532732	n/a	2.95035e-09
VWA7	80737	Q9Y334	8.31495e-11
VARS	7407	P26640	8.007e-11
LSM2	57819	Q9Y333	3.46515e-10
HSPA1A	3303	P0DMV8	1.1335e-09
AK298056	n/a	n/a	1.1335e-09
C6orf48	50854	Q9UBA6	5.19816e-08
SNORD48	26801	n/a	4.62325e-08
SNORD52	26797	n/a	5.28333e-08
NEU1	4758	Q99519	5.81331e-07
SLC44A4	80736	Q53GD3	6.1601e-07
EHMT2	10919	Q96KQ7	2.01535e-06
PPT2	9374	Q9UMR5	1.85621e-06
PPT2-EGFL8	100532746	n/a	2.05799e-06
EGFL8	80864	Q99944	1.87414e-06
AGPAT1	10554	Q99943	9.04576e-07
RNF5	6048	Q99942	4.03714e-07
AGER	177	Q15109	3.75627e-07
PBX2	5089	P40425	7.32084e-08
GPSM3	63940	Q9Y4H4	4.20376e-08
NOTCH4	4855	Q99466	8.9192e-10
AK123889	n/a	n/a	6.27676e-09
C6orf10	10665	Q5SRN2	5.06774e-09
HCG23	414764	n/a	7.77932e-09
BTNL2	56244	Q9UIR0	7.76212e-08
PTK7	5754	Q13308	1.81936e-07
SRF	6722	P11831	8.56349e-09
CUL9	23113	Q8IWT3	1.02631e-08
DNPH1	10591	O43598	2.34851e-08
TTBK1	84630	Q5TCY1	3.90635e-08
MAD1L1	8379	Q9Y6D9	1.20404e-11
MIR4655	100616160	n/a	1.30049e-07
AK127048	n/a	n/a	1.02624e-07
FTSJ2	29960	Q9UI43	2.0339e-09
NUDT1	4521	P36639	6.10092e-09
SNX8	29886	Q9Y5X2	1.95987e-08
