## Supplementary Table 3 for "Enriching human interactome with functional mutations to detect high-impact network modules underlying complex diseases"

### Sheet: Sheet1
Disease ID	No. of mutations annotated	Disruptive	Neutral	Beneficial
D1	1329	0.527464	0.465011	0.00752445
D2	800	0.4625	0.5375	0
D3	8323	0.539469	0.455365	0.00516641
D4	581	0.497418	0.500861	0.00172117
D5	999	0.50951	0.484484	0.00600601
D6	2216	0.519737	0.469572	0.0106908
D7	547	0.49543	0.502742	0.00182815
D8	1819	0.53271	0.461242	0.00604728
	Average	0.51053	0.484597	0.00487303
