## Supplementary Table 4 for "Enriching human interactome with functional mutations to detect high-impact network modules underlying complex diseases"

### Sheet: ground_truth
Disease ID	Disease name	Genes
D1	Coronary artery disease	8613/79659/23294/1284/55973/10743/84159/4040/80310/221692/375056/6597/51530/8882/28/6943/7015/4205/55759/217/10400/84722/23293/8997/9992/6387/4018/22808/65264/1282/1952/5245/54828/9570/350/255738/4687/10193/63826
D2	Diabetes mellitus - Type 2	169792/53335/60685/9559/79571/2888/54602/3087/5078/9223/3667/63892/4853/3636/10239/9861/55323/3767/5122/4544/221895/5167/7297/6833/5506/8622/5789/23101/10363/9905/169026/6517/4760/10644/79068/6928/10296/9370/4535/7466/9055/135154/3643/83795/11132/10253/57624/54469/3172/6934/6480/5937/54536/6927/8872/2184/57118/57104/3630/116985/54901/9479/8638/8462/8567/3784/640/1852/5184/63826/94241/3651/22837
D3	Macular degeneration	221527/1001/1524/6785/2074/629/6499/7148/1071/59338/717/10554/10516/5961/23418/3426/259266/6103/10877/8224/7422/7078/8859/8842/718/24/5978/9709/3075/81579/2165/84839/3990/7936/81494/6048/8797/80864/7439/5654/7099/3078/1471/1797
D4	Osteoporosis	796/799/960/1277/1278/2099/4041/6569/7040/7421/8572/55867/100188853/100188854/80129/401388/4982/100302279/2099
D5	Alzheimer's disease	5663/23036/348/5664/55103/10452/1191/2629/2041/10913/51435/4536/4535/351/7305/4973/5819/344558/1378/9627/8301/23607/945/5071/341/274/25902/9846/54209/4059
D6	Rheumatoid arthritis	3569/5211/200734/90355/6775/7185/55937/3123/326/3135/4277/1235/115352/23569/958/3127/3118/5966/164832/3559/6583/3117/6366/11170/26191/3309/79722/4282/54665/23534/26147/7128/83648/167826/4795/3663/4855/3119/3516/3899/1493/640/10745/54665/26191
D7	Bipolar disorder	157/1312/2932/3356/3359/4929/5289/6531/7494/23209/121278/154664/5289/121268/8085/23345/50846/55716/5571/23109/3697/3699/6310/6787/3700/22999/8379/80714/6789/8350/2534/2064/4893
D8	Schizophrenia	207/351/811/1116/1139/1312/1610/1813/1814/2917/3084/3274/3356/4204/4524/4852/4929/5108/5289/5305/5621/5625/6365/6377/6378/6531/6595/6854/8400/8401/8542/8806/9145/9177/9722/23780/27184/27185/63826/63944/65078/80832/84062/154664/267012/404686/574504/574515/619488/100196913/100329170/154664/203068/9656/414778/8379/100528007/57412/100874370/11270/170954/414777/401242/10211/8870/84547/7407/80737/7741/…
