## Supplementary Table 5 for "Enriching human interactome with functional mutations to detect high-impact network modules underlying complex diseases"

### Sheet: HIST1H4A related interactions
gene symbol 1	uniprot id 1	gene symbol 2	uniprot id 2	mutation	effect
HIST1H2BB	P33778	HIST1H4A	P62805	rs147105535	Detrimental
HIST1H4A	P62805	HIST1H2BI	P62807	rs147105535	Detrimental
HIST1H4A	P62805	HIST1H3A	P68431	rs147105535	Detrimental
HIST1H4A	P62805	H3F3B	P84243	rs147105535	Detrimental
HIST1H4A	P62805	HIST3H3	Q16695	rs147105535	Detrimental
HIST1H4A	P62805	H3F3C	Q6NXT2	rs147105535	Detrimental
HIST1H4A	P62805	HIST2H3D	Q71DI3	rs147105535	Detrimental
HIST1H4A	P62805	H2AFV	Q71UI9	rs147105535	Detrimental
HIST1H4A	P62805	HJURP	Q8NCD3	rs147105535	Detrimental
HIST1H4A	P62805	HIST1H2BA	Q96A08	rs147105535	Detrimental
HIST1H4A	P62805	TONSL	Q96HA7	rs147105535	Detrimental
HIST1H4A	P62805	HIST1H2AA	Q96QV6	rs147105535	Detrimental
HIST1H4A	P62805	DAXX	Q9UER7	rs147105535	Detrimental
HIST1H2BB	P33778	HIST1H4A	P62805	rs529685665	Detrimental
HIST1H4A	P62805	HIST1H3A	P68431	rs529685665	Detrimental
HIST1H4A	P62805	H3F3B	P84243	rs529685665	Detrimental
HIST1H4A	P62805	HIST2H3D	Q71DI3	rs529685665	Detrimental
HIST1H4A	P62805	H2AFV	Q71UI9	rs529685665	Detrimental
HIST1H4A	P62805	TONSL	Q96HA7	rs529685665	Detrimental
HIST1H4A	P62805	SUPT16H	Q9Y5B9	rs529685665	Detrimental
HIST1H2BB	P33778	HIST1H4A	P62805	rs559774306	Detrimental
HIST1H4A	P62805	HIST1H2BI	P62807	rs559774306	Detrimental
HIST1H4A	P62805	HIST1H3A	P68431	rs559774306	Detrimental
HIST1H4A	P62805	HIST3H3	Q16695	rs559774306	Detrimental
HIST1H4A	P62805	HIST2H3D	Q71DI3	rs559774306	Detrimental
HIST1H4A	P62805	H2AFV	Q71UI9	rs559774306	Detrimental
HIST1H4A	P62805	HIST1H2BA	Q96A08	rs559774306	Detrimental
HIST1H4A	P62805	TONSL	Q96HA7	rs559774306	Detrimental
HIST1H4A	P62805	HIST1H2AA	Q96QV6	rs559774306	Detrimental
HIST1H4A	P62805	KMT5A	Q9NQR1	rs559774306	Detrimental
HIST1H4A	P62805	ASF1A	Q9Y294	rs559774306	Detrimental
HIST1H4A	P62805	SUPT16H	Q9Y5B9	rs559774306	Detrimental

### Sheet: HIST1H3A related interactions
gene symbol 1	uniprot id 1	gene symbol 2	uniprot id 2	mutation	effect
H2AFY	O75367	HIST1H3A	P68431	rs139095388	Detrimental
HIST1H2AE	P04908	HIST1H3A	P68431	rs139095388	Detrimental
HIST1H2AD	P20671	HIST1H3A	P68431	rs139095388	Detrimental
MCM2	P49736	HIST1H3A	P68431	rs139095388	Detrimental
HIST1H4A	P62805	HIST1H3A	P68431	rs139095388	Detrimental
HIST1H3A	P68431	ASF1B	Q9NVP2	rs139095388	Detrimental
HIST1H3A	P68431	SUPT16H	Q9Y5B9	rs139095388	Detrimental
MCM2	P49736	HIST1H3A	P68431	rs143364138	Detrimental
HIST1H4A	P62805	HIST1H3A	P68431	rs143364138	Detrimental
KDM1A	O60341	HIST1H3A	P68431	rs144334321	Detrimental
KDM4B	O94953	HIST1H3A	P68431	rs144334321	Detrimental
CBX7	O95931	HIST1H3A	P68431	rs144334321	Detrimental
HIST1H3A	P68431	MORC3	Q14149	rs144334321	Detrimental
HIST1H3A	P68431	KDM4D	Q6B0I6	rs144334321	Detrimental
HIST1H3A	P68431	KDM1B	Q8NB78	rs144334321	Detrimental
HIST1H3A	P68431	DPF3	Q92784	rs144334321	Detrimental
HIST1H3A	P68431	KAT6A	Q92794	rs144334321	Detrimental
HIST1H3A	P68431	TNPO1	Q92973	rs144334321	Detrimental
HIST1H3A	P68431	CDYL	Q9Y232	rs144334321	Detrimental
HIST1H4A	P62805	HIST1H3A	P68431	rs199573090	Detrimental
PHF20L1	A8MW92	HIST1H3A	P68431	rs199966951	Detrimental
AIRE	O43918	HIST1H3A	P68431	rs199966951	Detrimental
CBX7	O95931	HIST1H3A	P68431	rs199966951	Detrimental
SP100	P23497	HIST1H3A	P68431	rs199966951	Detrimental
ATRX	P46100	HIST1H3A	P68431	rs199966951	Detrimental
HIST1H3A	P68431	MORC3	Q14149	rs199966951	Detrimental
HIST1H3A	P68431	CHD4	Q14839	rs199966951	Detrimental
HIST1H3A	P68431	ZCWPW2	Q504Y3	rs199966951	Detrimental
HIST1H3A	P68431	KDM1B	Q8NB78	rs199966951	Detrimental
HIST1H3A	P68431	DPF3	Q92784	rs199966951	Detrimental
HIST1H3A	P68431	KAT6A	Q92794	rs199966951	Detrimental
HIST1H3A	P68431	ING4	Q9UNL4	rs199966951	Detrimental
HIST1H3A	P68431	CDYL	Q9Y232	rs199966951	Detrimental
H2AFY	O75367	HIST1H3A	P68431	rs201427664	Detrimental
HIST1H2AD	P20671	HIST1H3A	P68431	rs201427664	Detrimental
HIST1H4A	P62805	HIST1H3A	P68431	rs201427664	Detrimental
HIST1H3A	P68431	H2AFV	Q71UI9	rs201427664	Detrimental
H2AFY	O75367	HIST1H3A	P68431	rs202025373	Detrimental
HIST1H2AE	P04908	HIST1H3A	P68431	rs202025373	Detrimental
H2AFZ	P0C0S5	HIST1H3A	P68431	rs202025373	Detrimental
HIST1H2AD	P20671	HIST1H3A	P68431	rs202025373	Detrimental
CBX5	P45973	HIST1H3A	P68431	rs202025373	Detrimental
HIST1H4A	P62805	HIST1H3A	P68431	rs202025373	Detrimental
HIST1H3A	P68431	CBX3	Q13185	rs202025373	Detrimental
HIST1H3A	P68431	H2AFV	Q71UI9	rs202025373	Detrimental
HIST1H3A	P68431	HIST1H2AA	Q96QV6	rs202025373	Detrimental
HIST1H4A	P62805	HIST1H3A	P68431	rs202172292	Detrimental
HIST1H3A	P68431	SUPT16H	Q9Y5B9	rs202172292	Detrimental
KDM6A	O15550	HIST1H3A	P68431	rs368582653	Detrimental
MCM2	P49736	HIST1H3A	P68431	rs536812968	Detrimental
HIST1H4A	P62805	HIST1H3A	P68431	rs536812968	Detrimental
H2AFY	O75367	HIST1H3A	P68431	rs558511019	Detrimental
H2AFZ	P0C0S5	HIST1H3A	P68431	rs558511019	Detrimental
HIST1H4A	P62805	HIST1H3A	P68431	rs558511019	Detrimental
HIST1H3A	P68431	H2AFV	Q71UI9	rs558511019	Detrimental
HIST1H3A	P68431	HIST1H2AA	Q96QV6	rs558511019	Detrimental
